# Selective inhibition of human translation by a drug-like compound that traps terminated protein nascent chains on the ribosome

**DOI:** 10.1101/2020.05.20.106807

**Authors:** Wenfei Li, Stacey Tsai-Lan Chang, Fred. R Ward, Jamie H. D. Cate

**Author notes:** Materials & Correspondence. Correspondence and material requests should be addressed to J.H.D.C.

## Abstract

Methods to directly inhibit gene expression using small molecules hold promise for the development of new therapeutics targeting proteins that have evaded previous attempts at drug discovery. Among these, small molecules including the drug-like compound PF-06446846 (PF846) selectively inhibit the synthesis of specific proteins, by stalling translation elongation ^1–4^. These molecules also inhibit translation termination ^4^ by an unknown mechanism. Using cryo-electron microscopy (cryo-EM) and biochemical approaches, we show that PF846 arrests translation at the stop codon by slowing hydrolysis of the protein nascent chain (NC) from peptidyl-site (P-site) tRNA by eukaryotic release factor 1 (eRF1). After NC hydrolysis from the P-site tRNA, PF846 traps the NC in the ribosome exit tunnel in a compact α-helical conformation that induces 28S rRNA nucleotide rearrangements propagating back to the ribosome peptidyl transferase center (PTC). Mutational analyses and human cell-based experiments elucidate the pivotal amino acids of the NC required for PF846-dependent termination arrest, all of which face the PF846 side of the ribosome exit tunnel. The structural and functional data support a model in which PF846 inhibits translation termination by inducing allosteric conformational rearrangements in the NC and PTC that suppress peptidyl-tRNA hydrolysis promoted by eRF1, and trap the NC in the ribosome exit tunnel. This unprecedented mechanism of action reveals new principles of translation termination and lays the foundation for new therapeutic strategies.
