## Extended Data Table 1 for "Selective inhibition of human translation by a drug-like compound that traps terminated protein nascent chains on the ribosome"

### Sheet: NC mutations
Primers	Sequence (5'-3')*
P700A- Forward	gcacagGCTgtcgaagcaggattgc
P700A-Reverse	tgcttcgacAGCctgtgccttcctacagacg
V701A- Forward	cacagcctGCTgaagcaggattgcaaattcct
V701A-Reverse	aatcctgcttcAGCaggctgtgccttcctacaga
E702A- Forward	agcctgtcGCTgcaggattgcaaattcctgcc
E702A-Reverse	caatcctgcAGCgacaggctgtgccttcc
L705A-Forward	aagcaggaGCTcaaattcctgccattctgg
L705A-Reverse	aggaatttgAGCtcctgcttcgacaggctg
Q706Q-Forward	caggattgCGAattcctgccattctgggga
Q706Q-Reverse	ggcaggaatCTGcaatcctgcttcgacagg
I707A-Forward	gattgcaaGCTcctgccattctggggattc
I707A-Reverse	aatggcaggAGCttgcaatcctgcttcgac
P708A-Forward	tgcaaattGCTgccattctggggattctt
P708R-Reverse	agaatggcAGCaatttgcaatcctgcttcg
I710A-Forward	ttcctgccGCTctggggattcttggaggaatt
I710A-Reverse	atccccagAGCggcaggaatttgcaatcctgc
L711A-Forward	ctgccattGCTgggattcttggaggaattctt
L711A-Reverse	caagaatcccAGCaatggcaggaatttgcaatcc
G712A-Forward	ccattctgGCTattcttggaggaattcttg
G712A-Reverse	ccaagaatAGCcagaatggcaggaatttgc
I713A-Forward	ttctggggGCTcttggaggaattcttgctttg
I713A-Reverse	cctccaagAGCccccagaatggcaggaatttg
L714N-Forward	tggggattAATggaggaattcttgctttgcta
L714N-Reverse	ttcctccATTaatccccagaatggcaggaa
L714A-Forward	tggggattGCTggaggaattcttgctttgcta
L714A-Reverse	ttcctccAGCaatccccagaatggcaggaa
G715A-Forward	ggattcttGCTggaattcttgctttgctaa
G715A-Reverse	agaattccAGCaagaatccccagaatggca
G716V-Forward	ttcttggaGTCattcttgctttgctaattctg
G716V-Reverse	agcaagaatGACtccaagaatccccagaatg
I717A-Forward	cttggaggaGCTcttgctttgctaattctg
I717A-Reverse	aaagcaagAGCtcctccaagaatccccaga
I717R-Forward	cttggaggaCGGcttgctttgctaattctg
I717R-Reverse	aaagcaagCCGtcctccaagaatccccaga
L718A-Forward	gaggaattGCCgctttgctaattctgattctga
L718A-Reverse	agcaaagcGGCaattcctccaagaatccccaga
A719N-Forward	ggaattcttAATttgctaattctgattctgaat
A719N-Reverse	aattagcaaATTaagaattcctccaagaatc
L720A-Forward	ttcttgctGCTctaattctgattctgaatcca
L720A-Reverse	cagaattagAGCagcaagaattcctccaagaa
L721A-Forward	ttgctttgGCTattctgattctgaatccaaacta
L721A-Reverse	atcagaatAGCcaaagcaagaattcctccaag
I722A-Forward	ctttgctaGCTctgattctgaatccaaactaa
I722A-Reverse	gaatcagAGCtagcaaagcaagaattcctccaa
L723A-Forward	tgctaattGCTattctgaatccaaactaatttcttc
L723A-Reverse	ttcagaatAGCaattagcaaagcaagaattcctcc
I724A-Forward	ctaattctgGCTctgaatccaaactaatttcttc
I724A-Reverse	ggattcagAGCcagaattagcaaagcaagaatt
L725A-Forward	ttctgattGCTaatccaaactaatttcttcggagg
L725A-Reverse	gtttggattAGCaatcagaattagcaaagcaagaa
	*Site of mutation in CAPS.

### Sheet: Stable cell lines
Sequence motif	Sequence
NPN*	AATCCAAACTAA
GCV*	ggatgtgtctaa
gBlocks from IDT
gBlock1: 5HBB_FLAG_Nluc
CCTCAAACAGACACCATGGACTACAAGGACGACGACGACAAGATGGTCTTCACACTCGAAGATTTCGTTGGGGACTGGCGACAGACAGCCGGCTACAACCTGGACCAAGTCCTTGAACAGGGAGGTGTGTCCAGTTTGTTTCAGAATCTCGGGGTGTCCGTAACTCCGATCCAAAGGATTGTCCTGAGCGGTGAAAATGGGCTGAAGATCGACATCCATGTCATCATCCCGTATGAAGGTCTGAGCGGCGACCAAATGGGCCAGATCGAAAAAATTTTTAAGGTGGTGTACCCTGTGGATGATCATCACTTTAAGGTGATCCTGCACTATGGCACACTGGTAATCGACGGGGTTACGCCGAACATGATCGACTATTTCGGACGGCCGTATGAAGGCATC…
gBlock2: CDH1-NPN*_3'UTR_bGH
TCTGATGTGAATGACAACGCCCCCATACCAGAACCTCGAACTATATTCTTCTGTGAGAGGAATCCAAAGCCTCAGGTCATAAACATCATTGATGCAGACCTTCCTCCCAATACATCTCCCTTCACAGCAGAACTAACACACGGGGCGAGTGCCAACTGGACCATTCAGTACAACGACCCAACCCAAGAATCTATCATTTTGAAGCCAAAGATGGCCTTAGAGGTGGGTGACTACAAAATCAATCTCAAGCTCATGGATAACCAGAATAAAGACCAAGTGACCACCTTAGAGGTCAGCGTGTGTGACTGTGAAGGGGCCGCTGGCGTCTGTAGGAAGGCACAGCCTGTCGAAGCAGGATTGCAAATTCCTGCCATTCTGGGGATTCTTGGAGGAATTCTT…
For NPN* stable cell line
Primers	Sequence (5'-3')
1. Use gBlock1 as template to make fragment: FLAG (overlap 5'UTR of HBB) and NLuc
Forward	CCTCAAACAGACACCCCATGGACTACAAGGACGACGA
Reverse	CGCCAGAATGCGTTCGCACA
2. Use 1 as template to make fragment: HBB_FLAG_Nluc
Forward	ACATTTGCTTCTGACACAACTGTGTTCACTAGCAACCTCAAACAGACACCATGGACT
Reverse	CGCCAGAATGCGTTCGCACA
3. Use gBlock2 as template to make fragment: Nluc_CDH1_bGH
Nluc_CDH1_F	CTGTGCGAACGCATTCTGGCGTCTGATGTGAATGACAACGCC
bGH_R	ATTGTCGACTCGAGCCATAGAGCCCAC
4. Fuse Fragments 2 and 3
5. Use 4 as template to make fragment from 5HBB to bGH, with overlap with EF1
EF1α_5HBB_F	TTTCAGGTGTCGTGAGTCGAACATTTGCTTCTGACACAACTG
bGH_WPRE_R	ATCCAGAGGTTGATTGTCGACTCGAGCCATAGAGCCCAC
6. Cut CD813 vector with Sal1
7. Ligate fragment 5 with CD813 vector
For GCV* stable cell line
Primers	Sequence (5'-3')
Use NPN* construct as the template
1. Fragment: 5HBB (overlap with EF1α)_FLAG_Nluc_CDH1_GCV
EF1α_5HBB_F	TTTCAGGTGTCGTGAGTCGAACATTTGCTTCTGACACAACTG
Lenti_GCV_R	CACCGCTCTCCTCCGAAGAAAttagacacatccCAGAATCAGAATTAGCAA
2.Fragment: GCV_3UTR_bGH
CDH1-730F	TTTCTTCGGAGGAGAGCGGTGGTCAA
bGH_WPRE_R	ATCCAGAGGTTGATTGTCGACTCGAGCCATAGAGCCCAC
Fuse fragment 1 and 2 to CD813 vector
Make construct for Q706A stable cell line
Primers	Sequence (5'-3')
Use NPN* construct as the template
1. Fragment: 5HBB (overlap with EF1α)_FLAG_Nluc_CDH1_Q706A
EF1α_5HBB_F	TTTCAGGTGTCGTGAGTCGAACATTTGCTTCTGACACAACTG
Lenti_Q706A_R	CAGGAATagcCAATCCTGCTTCGACAGGCTG
2.Fragment: 706A_3UTR_bGH
Lenti_Q706A_F	GCAGGATTGGCTATTCCTGCCATTCTGGGG
bGH_WPRE_R	ATCCAGAGGTTGATTGTCGACTCGAGCCATAGAGCCCAC
Fuse fragment 1 and 2 to CD813 vector
Make construct for L714A stable cell line
Primers	Sequence (5'-3')
Use NPN* construct as the template
1. Fragment: 5HBB (overlap with EF1α)_FLAG_Nluc_CDH1_Q706A
EF1α_5HBB_F	TTTCAGGTGTCGTGAGTCGAACATTTGCTTCTGACACAACTG
Lenti_L714A_R	ttcctccAGCaatccccagaatggcaggaa
2.Fragment: 706A_3UTR_bGH
Lenti_L714A_F	tggggattGCTggaggaattcttgctttgcta
bGH_WPRE_R	ATCCAGAGGTTGATTGTCGACTCGAGCCATAGAGCCCAC
Fuse fragment 1 and 2 to CD813 vector

### Sheet: PCSK9 NPN scan
Primers	Sequence (5'-3')
Nluc-F	GTCTTCACACTCGAAGATTTCGTT
PCSK9_27NPN-Reverse	ATCTTCGAGTGTGAAGACGTCCTCgtcctcctgttagtttggattcgcgggacccag
PCSK9_30NPN-Reverse	ATCTTCGAGTGTGAAGACGTCCTCttagtttggattacgggcgcccgcggga
PCSK9_31NPN-Reverse	ATCTTCGAGTGTGAAGACGTCttagtttggattcgcacgggcgcccgcggga
PCSK9_32NPN-Reverse	ATCTTCGAGTGTGAAGACttagtttggattctgcgcacgggcgcccgc
PCSK9_33NPN-Reverse	ATCTTCGAGTGTGAAGACttagtttggattctcctgcgcacgggcgccc
PCSK9_34NPN-Reverse	ATCTTCGAGTGTGAAGACttagtttggattgtcctcctgcgcacgggcgc
PCSK9_35NPN-Reverse	ATCTTCGAGTGTGAAGACttagtttggattCTCgtcctcctgcgcacgggc
PCSK9_36NPN-Reverse	ATCTTCGAGTGTGAAGACttagtttggattGTCCTCgtcctcctgcgcac
PCSK9_37NPN-Reverse	ATCTTCGAGTGTGAAGACttagtttggattGCCGTCCTCgtcctcctgcgcac
PCSK9_38NPN-Reverse	ATCTTCGAGTGTGAAGACttagtttggattGTCGCCGTCCTCgtcctcctgcgcacgg
