## Supplementary Data Set 1 for "Selective inhibition of human translation by a drug-like compound that traps terminated protein nascent chains on the ribosome"

### Sheet: Fig.1a
[PF846]	log([PF846]) (µM)	NPN*	NPN*	NPN*	GCV*	GCV*	GCV*
0	-1	1.00361	0.984612	1.01178	0.979161	1.0531	0.96774
1	0	0.63861	0.744264	0.806986	1.10534	1.37101	0.966968
3	0.477121	0.501007	0.536014	0.58734	0.969863	1.07457	0.914423
5	0.69897	0.502303	0.506633	0.530371	0.962654	0.952252	0.953355
7	0.845098	0.392057	0.416115	0.434032	0.947197	0.940439	0.945481
10	1	0.364942	0.383988	0.408741	1.04981	0.998037	0.799491
20	1.30103	0.312744	0.345166	0.38484	0.855255	0.975123	0.71074
50	1.69897	0.300168	0.319659	0.33989	0.863633	0.830373	0.742177
100	2	0.272654	0.301042	0.301512	0.73133	0.720447	0.537149

### Sheet: Extended data Fig1b
Time points	0.1% DMSO	0.1% DMSO	0.1% DMSO	5μM PF846	5μM PF846	5μM PF846
1.5 h	1.03054	1.01562	0.953837	0.810799	0.872425	0.786023
7 h	0.9619	1.05913	0.978967	0.594152	0.634009	0.605383
10 h	0.973976	1.03562	0.990407	0.48608	0.467317	0.528708
20 h	0.853503	1.05887	1.08763	0.401906	0.450906	0.429551
27 h	0.809723	1.20779	0.982483	0.436469	0.402805	0.359002
43 h	0.927838	1.04823	1.02393	0.400657	0.438253	0.398709

### Sheet: Extended data Fig 6c
Time (hr)	ratio: Pre/post
Ice	2.58
RT 1	1.92
RT 2	1.58
RT 3.5	1.22

### Sheet: Extended data Fig 9g
[PF846] (µM)	log([PF846]) (µM)	NPN*	NPN*	NPN*	Q706A	Q706A	Q706A	I717A	I717A	I717A
0	-1	1.00361	0.984612	1.01178	1.1318	0.966819	0.901378	1.00873	1.08692	0.904346
1	0	0.63861	0.744264	0.806986	0.867462	0.876629	0.910062	0.822458	0.762932	0.645462
3	0.477121	0.501007	0.536014	0.58734	0.496408	0.490928	0.478236	0.58148	0.614358	0.622955
5	0.69897	0.502303	0.506633	0.530371	0.434868	0.489652	0.440746	0.561948	0.562807	0.559044
7	0.845098	0.392057	0.416115	0.434032	0.361185	0.39545	0.419365	0.590958	0.503576	0.549199
10	1	0.364942	0.383988	0.408741	0.393473	0.433874	0.454371	0.513975	0.533959	0.543756
20	1.30103	0.312744	0.345166	0.38484	0.324028	0.385947	0.373989	0.451274	0.471942	0.368081
50	1.69897	0.300168	0.319659	0.33989	0.271276	0.291078	0.286683	0.43675	0.395562	0.372728
100	2	0.272654	0.301042	0.301512	0.240311	0.231917	0.229206	0.399521	0.309038	0.360128
